# Comparative analysis of 16S rRNA gene and metagenome sequencing in pediatric gut microbiomes

**DOI:** 10.1101/2021.02.20.432118

**Authors:** Danielle Peterson, Kevin S. Bonham, Sophie Rowland, Cassandra W. Pattanayak, RESONANCE Consortium, Vanja Klepac-Ceraj

**Affiliations:** Department of Biological Sciences, Wellesley College, Wellesley, MA, USA; Department of Quantitative Reasoning and Mathematics, Wellesley College, Wellesley, MA, USA; Advanced Baby Imaging Lab, Hasbro Children’s Hospital, Rhode Island Hospital, Providence, RI, USA

**Keywords:** 16S rRNA gene, metagenome, pediatric cohort, gut microbiome, sequencing depth, amplicon sequencing

## Abstract

The colonization of the human gut microbiome begins at birth, and, over time, these microbial communities become increasingly complex. Most of what we currently know about the human microbiome, especially in early stages of development, was described using culture-independent sequencing methods that allow us to identify the taxonomic composition of microbial communities using genomic techniques, such as amplicon or shotgun metagenomic sequencing. Each method has distinct tradeoffs, but there has not been a direct comparison of the utility of these methods in stool samples from very young children, which have different features than those of adults. We compared the effects of profiling the human infant gut microbiome with 16S rRNA amplicon versus shotgun metagenomic sequencing techniques in 130 fecal samples; younger than 15, 15-30, and older than 30 months of age. We demonstrate that observed changes in alpha-diversity and beta-diversity with age occur to similar extents using both profiling methods. We also show that 16S rRNA profiling identified a larger number of genera and we find several genera that are missed or underrepresented by each profiling method. We present the link between alpha diversity and shotgun metagenomic sequencing depth for children of different ages. These findings provide a guide for selecting an appropriate method and sequencing depth for the three studied age groups.
