## Supplementary material for "Comparative analysis of 16S rRNA gene and metagenome sequencing in pediatric gut microbiomes": Table S1

taxa	wilcox.pvalue	mean_16S	mean_mgx	diff	p.adjust	method
Butyricicoccus	2.09280276593711e-18	0.00139059184448018	1.28292307692308e-05	0.00137776261371095	1.31846574254038e-16	16S
Romboutsia	2.62763400372455e-14	0.00456006113850491	3.00738461538461e-05	0.00452998729235106	8.27704711173234e-13	16S
Sutterella	1.3062383502413e-10	0.00821277080466039	6.91161538461538e-05	0.00814365465081424	2.74310053550674e-09	16S
Ruminococcus	2.49537165782923e-10	0.0496282329712686	0.0176991761538462	0.0319290568174225	3.93021036108103e-09	16S
Tyzzerella	4.71832346710932e-09	0.00585156483340337	0.000640005384615385	0.00521155944878798	5.94508756855774e-08	16S
Lachnoclostridium	1.7722705409286e-08	0.00897072153718471	0.00445560538461538	0.00451511615256933	1.86088406797503e-07	16S
Terrisporobacter	9.43089357168547e-08	0.00149504282833372	4.46923076923077e-07	0.0014945959052568	8.48780421451692e-07	16S
Prevotella	5.19035822929809e-07	0.0693135790899328	0.0613779515384615	0.0079356275514713	4.08740710557225e-06	16S
Bilophila	1.71818354274574e-05	0.000588927485690582	0.000102929230769231	0.000485998254921351	0.000120272847992201	16S
Clostridium	0.000146908858494211	0.030616865200184	0.0197021746153846	0.0109146905847994	0.00092552580851353	16S
Staphylococcus	0.000322520635940208	0.000282050793855077	0.000152931538461538	0.000129119255393539	0.00184716364220301	16S
Holdemania	0.000584892678164914	7.75648938184138e-05	4.26023076923077e-05	3.49625861261061e-05	0.0030706865603658	16S
Lachnospira	0.000916928380696439	0.00169128085851173	0.00136823846153846	0.000323042396973267	0.00444357599875967	16S
Finegoldia	0.00111570702824578	1.74469695697224e-05	5.65615384615385e-06	1.17908157235685e-05	0.005020681627106	16S
Haemophilus	0.00155177310490371	0.00291163465290892	0.000997076153846154	0.00191455849906276	0.00651744704059558	16S
Intestinimonas	0.00281578633473963	0.000282851299921991	0.000126187692307692	0.000156663607614298	0.0110871586930373	16S
Turicibacter	0.00322375743541677	0.00117022581927239	0.000557302307692308	0.000612923511580084	0.0119468657900739	16S
Faecalitalea	0.00350213134366042	0.000127350181285383	3.20838461538462e-05	9.52663351315372e-05	0.0122574597028115	16S
Fusobacterium	0.00541727694568504	0.000529902434456749	3.07638461538462e-05	0.000499138588302903	0.0179625498725346	16S
Atopobium	0.0106340250658678	1.83057569631786e-05	8.78538461538461e-06	9.52037234779397e-06	0.03287405877274	16S
Stenotrophomonas	0.0109580195909133	3.40740883292382e-05	5.84846153846154e-06	2.82256267907767e-05	0.03287405877274	16S
Streptococcus	0.0131249258489146	0.0156169915977417	0.0106294184615385	0.00498757313620326	0.0375850149309828	16S
Bifidobacterium	5.34593525087756e-12	0.0558171329663044	0.213127019230769	-0.157309886264465	2.24529280536857e-10	mgx
Eggerthella	2.75731055164599e-05	0.000207379878514717	0.00116599615384615	-0.000958616275331437	0.000579035215845658	mgx
Klebsiella	0.000168469163865901	0.00504003734861835	0.0240184969230769	-0.0189784595744586	0.00235856829412261	mgx
Collinsella	0.0015131840013662	0.00193250858039134	0.01298561	-0.0110531014196087	0.0158884320143451	mgx
Enorma	0.00219108408696767	3.8761065469756e-06	0.000112404615384615	-0.00010852850883764	0.0184051063305284	mgx
Adlercreutzia	0.00607549026600765	3.41302292804651e-05	0.000153230769230769	-0.000119100539950304	0.0425284318620536	mgx
