## Supplementary material for "Comparative analysis of 16S rRNA gene and metagenome sequencing in pediatric gut microbiomes": Table S2

	Estimate	Std. Error	df	t value	Pr(>|t|)
(Intercept)	1.58177184919658	0.117783487342344	27.7762847174486	13.4294873151367	1.1422078397826e-13
read_depth	0.000521423114978164	2.68433689431573e-05	566.999393198499	19.4246525494737	8.2778955300719e-65
dev_stage_factorless than 15 months	-0.379002089302347	0.166571005223134	27.7762845431032	-2.27531849732579	0.030804858295956
dev_stage_factorolder than 30 months	-0.0437664734803478	0.166571005223134	27.776284542931	-0.262749650947471	0.794682661078762
read_depth:dev_stage_factorless than 15 months	-0.00014973197220928	3.79622564191978e-05	566.999393143128	-3.94423267563094	9.008639882566e-05
read_depth:dev_stage_factorolder than 30 months	0.000155611178563517	3.79622564191978e-05	566.999393133697	4.09910245706109	4.75360169925298e-05
