## Supplementary material for "Comparative analysis of 16S rRNA gene and metagenome sequencing in pediatric gut microbiomes": Table S3

	Estimate	Std. Error	df	t value	Pr(>|t|)
(Intercept)	1.2693722494423	0.0267628252835184	800.930472286847	47.4304276919533	8.52974271427028e-235
read_depth	4.34030472287097e-05	1.33972326076785e-06	3820.60485521805	32.3970244450587	1.18728691265601e-203
dev_stage_factorless than 15 months	-0.250379853195721	0.0366399657893828	801.141136737602	-6.8335176576031	1.64072928444173e-11
dev_stage_factorolder than 30 months	-0.0144409932602527	0.0782316952446076	801.175474396051	-0.184592615756312	0.853595292483979
read_depth:dev_stage_factorless than 15 months	-1.56627082735498e-05	1.8576700905415e-06	3821.54681235188	-8.43137236977542	4.77922557898013e-17
read_depth:dev_stage_factorolder than 30 months	-5.52715615014245e-07	4.00040588773223e-06	3822.17299663004	-0.138164883895712	0.890117385604017
